# Deciphering novel TCF4-driven mechanisms underlying a common triplet repeat expansion-mediated disease

**DOI:** 10.1101/2023.03.29.534731

**Authors:** Nihar Bhattacharyya, Niuzheng Chai, Nathaniel J Hafford-Tear, Amanda N Sadan, Anita Szabo, Christina Zarouchlioti, Jana Jedlickova, Szi Kay Leung, Tianyi Liao, Lubica Dudakova, Pavlina Skalicka, Mohit Parekh, Ismail Moghul, Aaron R Jeffries, Michael E Cheetham, Kirithika Muthusamy, Alison J Hardcastle, Nikolas Pontikos, Petra Liskova, Stephen J Tuft, Alice E Davidson

## Abstract

Fuchs endothelial corneal dystrophy (FECD) is an age-related cause of vision loss, and the most common repeat expansion-mediated disease in humans characterised to date. Up to 80% of European FECD cases have been attributed to expansion of a non-coding CTG repeat element (termed CTG18.1) located within the ubiquitously expressed transcription factor encoding gene, *TCF4*. The non-coding nature of the repeat and the transcriptomic complexity of *TCF4* have made it extremely challenging to experimentally decipher the molecular mechanisms underlying this disease. Here we comprehensively describe CTG18.1 expansion-driven molecular components of disease within primary patient-derived corneal endothelial cells (CECs), generated from a large cohort of individuals with CTG18.1-expanded (Exp+) and CTG 18.1-independent (Exp-) FECD. We employ long-read, short-read, and spatial transcriptomic techniques to interrogate expansion-specific transcriptomic biomarkers. Interrogation of long-read sequencing and alternative splicing analysis of short-read transcriptomic data together reveals the global extent of altered splicing occurring within Exp+ FECD, and unique transcripts associated with CTG18.1-expansions. Similarly, differential gene expression analysis highlights the total transcriptomic consequences of Exp+ FECD within CECs. Furthermore, differential exon usage, pathway enrichment and spatial transcriptomics reveal *TCF4* isoform ratio skewing solely in Exp+ FECD with potential downstream functional consequences. Lastly, exome data from 134 Exp- FECD cases identified rare (minor allele frequency <0.005) and potentially deleterious (CADD>15) *TCF4* variants in 7/134 FECD Exp- cases, suggesting that *TCF4* variants independent of CTG18.1 may increase FECD risk. In summary, our study supports the hypothesis that at least two distinct pathogenic mechanisms, RNA toxicity and *TCF4* isoform-specific dysregulation, both underpin the pathophysiology of FECD. We anticipate these data will inform and guide the development of translational interventions for this common triplet-repeat mediated disease.

**Author’s summary:** Fuchs endothelial corneal dystrophy (FECD) leads to vision loss and is the most common repeat expansion-mediated disease characterised to date; most individuals with FECD harbour a non-coding CTG repeat expansion within the gene *TCF4*. FECD represents an important paradigm for other rare and devastating neurological repeat-mediated diseases, given its relatively mild and tissue-specific nature. Intriguingly, despite *TCF4* being ubiquitously expressed, individuals with FECD only experience corneal disease, and the biological reason for this tissue-specificity remains elusive. Here, we use tissue from 31 individuals with FECD to perform complementary long-read, short-read and spatial transcriptomic analyses to enhance our understanding of mechanisms underpinning this disease. These data highlight that at least two mechanisms, RNA toxicity and *TCF4* isoform dysregulation, underlie the disease state in affected corneal cells. Furthermore, *TCF4* isoform skewing, with evidence of downregulation, suggests this mechanism in part may explain the unique vulnerability of the cornea. In addition, 7/134 FECD expansion negative cases were identified to harbour rare and potentially deleterious *TCF4* variants, further supporting the hypothesis that dysregulation of TCF4 may be key to FECD pathophysiology. Biological insights presented here will guide the development of personalised FECD therapies and may inform the development of repeat-expansion mediated therapies more broadly.
