## Supplementary material for "Deciphering novel TCF4-driven mechanisms underlying a common triplet repeat expansion-mediated disease": Large Supplemental Tables: Table S4 rmats summary of results.xlsx

### Sheet: Sheet1
file	pairwise_comparison	GeneID	geneSymbol	chr	strand	longExonStart_0base	longExonEnd	shortES	shortEE	flankingES	flankingEE	PValue	FDR	IncLevelDifference	1stExonStart_0base	1stExonEnd	2ndExonStart_0base	2ndExonEnd	upstreamES	upstreamEE	downstreamES	downstreamEE	riExonStart_0base	riExonEnd	exonStart_0base	exonEnd
A3SS	PWC1	ENSG00000100802	C14orf93	chr14	-	23000958	23001060	23000958	23001037	23010100	23010143	0	0	0.904
A3SS	PWC1	ENSG00000099958	DERL3	chr22	-	23834502	23836962	23834502	23834932	23837063	23837154	6.02768e-09	7.14347e-06	0.621
A3SS	PWC1	ENSG00000224843	LINC00240	chr6	+	27023749	27023925	27023764	27023925	27023253	27023397	9.50461e-07	0.000422401	0.611
A3SS	PWC1	ENSG00000251364		chr11	-	7457795	7457959	7457795	7457943	7461238	7461336	6.39279e-06	0.00139154	0.55
A3SS	PWC1	ENSG00000237298	TTN-AS1	chr2	+	178600475	178600667	178600557	178600667	178597595	178597681	0.00104143	0.0399565	0.541
A3SS	PWC1	ENSG00000026508	CD44	chr11	+	35201667	35201787	35201670	35201787	35201081	35201195	2.03211e-06	0.000624508	-0.586
A3SS	PWC1	ENSG00000120265	PCMT1	chr6	+	149772013	149772247	149772047	149772247	149771161	149771266	1.197e-05	0.00201509	-0.592
A3SS	PWC1	ENSG00000175322	ZNF519	chr18	-	14099937	14106409	14099937	14101773	14124349	14124476	2.7178e-11	9.6627e-08	-0.625
A3SS	PWC1	ENSG00000172575	RASGRP1	chr15	-	38498793	38499184	38498793	38498946	38500102	38500139	1.49228e-09	2.2738e-06	-0.747
A3SS	PWC1	ENSG00000166263	STXBP4	chr17	+	54999625	54999842	54999631	54999842	54999344	54999451	0	0	-0.752
A5SS	PWC1	ENSG00000175294	CATSPER1	chr11	-	66018787	66018902	66018826	66018902	66017059	66017174	2.29322e-05	0.0024451	0.495
A5SS	PWC1	ENSG00000136960	ENPP2	chr8	-	119582417	119582602	119582429	119582602	119580115	119580167	2.27528e-06	0.000503863	0.424
A5SS	PWC1	ENSG00000278259	MYO19	chr17	-	36534672	36534810	36534683	36534810	36533952	36534104	0.000439144	0.0193343	0.381
A5SS	PWC1	ENSG00000277147	LINC00869	chr1	+	149646598	149647064	149646598	149646945	149647383	149647626	3.50201e-07	0.000151555	0.348
A5SS	PWC1	ENSG00000140853	NLRC5	chr16	+	57028071	57028203	57028071	57028155	57028301	57028385	0.000237928	0.0124325	0.326
A5SS	PWC1	ENSG00000196756	SNHG17	chr20	-	38422095	38422984	38422290	38422984	38421005	38421098	3.3145e-06	0.000677356	-0.52
A5SS	PWC1	ENSG00000196756	SNHG17	chr20	-	38422091	38422368	38422290	38422368	38421005	38421098	4.29719e-07	0.000175535	-0.531
A5SS	PWC1	ENSG00000137492	THAP12	chr11	-	76365319	76365972	76365779	76365972	76360955	76361063	4.9954e-06	0.000835254	-0.532
A5SS	PWC1	ENSG00000185761	ADAMTSL5	chr19	-	1511035	1511136	1511075	1511136	1510844	1510917	0.0001697	0.00967816	-0.573
A5SS	PWC1	ENSG00000167608	TMC4	chr19	-	54163652	54163887	54163723	54163887	54163032	54163159	1.5797e-06	0.000400752	-0.651
MXE	PWC1	ENSG00000278023	RDM1	chr17	-							4.85676e-06	0.000689441	0.644	35922576	35922675	35924603	35924772	35920186	35920272	35925514	35925637
MXE	PWC1	ENSG00000227124	ZNF717	chr3	-							8.80467e-08	2.27715e-05	0.602	75711186	75711316	75716418	75716541	75678659	75679151	75741275	75741368
MXE	PWC1	ENSG00000244625	MIATNB	chr22	+							3.90142e-05	0.00372014	0.575	26718139	26718231	26738061	26738240	26717252	26717459	26774155	26774217
MXE	PWC1	ENSG00000196756	SNHG17	chr20	-							8.28494e-10	3.81511e-07	0.575	38422086	38422241	38422290	38422368	38421005	38421098	38426418	38426503
MXE	PWC1	ENSG00000196756	SNHG17	chr20	-							1.24714e-08	4.20464e-06	0.543	38422091	38422241	38422290	38422368	38421005	38421098	38426418	38426503
MXE	PWC1	ENSG00000066427	ATXN3	chr14	-							0.000137464	0.0102381	-0.435	92050340	92050536	92058318	92058468	92049610	92049814	92070934	92071053
MXE	PWC1	ENSG00000154309	DISP1	chr1	+							0.000454726	0.0243208	-0.439	222872270	222872428	222899780	222899865	222815086	222815171	222942806	222943332
MXE	PWC1	ENSG00000183668	PSG9	chr19	-							1.29128e-09	5.6777e-07	-0.658	43258856	43259135	43261859	43262138	43258201	43258456	43267783	43268149
MXE	PWC1	ENSG00000154316	TDH	chr8	+							8.28283e-11	4.88687e-08	-0.72	11359213	11359284	11361385	11361535	11358135	11358178	11361634	11361807
MXE	PWC1	ENSG00000236107	SCN1A-AS1	chr2	+							1.11022e-16	1.3974e-13	-0.975	166263711	166263806	166277087	166277247	166251833	166251912	166294564	166294727
RI	PWC1	ENSG00000236432	MFF-DT	chr2	-							1.52745e-10	1.79832e-07	0.573					227265874	227265935	227268627	227268769	227265874	227268769
RI	PWC1	ENSG00000099953	MMP11	chr22	+							1.94317e-07	6.53646e-05	0.515					23779186	23779368	23780358	23780502	23779186	23780502
RI	PWC1	ENSG00000124466	LYPD3	chr19	-							0.000109695	0.00790699	0.486					43463125	43463287	43463598	43463769	43463125	43463769
RI	PWC1	ENSG00000237037	NDUFA6-DT	chr22	+							0.000163332	0.0103944	0.48					42124046	42124130	42124476	42124562	42124046	42124562
RI	PWC1	ENSG00000178821	TMEM52	chr1	-							0.000622389	0.0263267	0.464					1918892	1918934	1919044	1919088	1918892	1919088
RI	PWC1	ENSG00000140853	NLRC5	chr16	+							1.12133e-07	4.16899e-05	-0.532					57028071	57028203	57028301	57028385	57028071	57028385
RI	PWC1	ENSG00000007516	BAIAP3	chr16	+							2.22971e-06	0.000414491	-0.563					1344021	1344146	1344226	1344317	1344021	1344317
RI	PWC1	ENSG00000007402	CACNA2D2	chr3	-							0.000290925	0.0162634	-0.616					50364887	50364976	50365074	50365184	50364887	50365184
RI	PWC1	ENSG00000135423	GLS2	chr12	-							6.53502e-08	3.07756e-05	-0.625					56475623	56475682	56475944	56475977	56475623	56475977
RI	PWC1	ENSG00000186765	FSCN2	chr17	+							1.52431e-10	1.79832e-07	-0.637					81536145	81536267	81536549	81536789	81536145	81536789
SE	PWC1	ENSG00000238005		chr1	-							1.33354e-08	5.23143e-06	0.771					234961416	234961566	234962545	234962635			234962313	234962415
SE	PWC1	ENSG00000173264	GPR137	chr11	+							7.10543e-15	9.98207e-12	0.768					64270061	64270661	64288339	64288468			64286964	64287014
SE	PWC1	ENSG00000163900	TMEM41A	chr3	-							1.56813e-11	1.20757e-08	0.767					185477042	185477147	185488944	185489016			185481217	185481311
SE	PWC1	ENSG00000157036	EXOG	chr3	+							1.06869e-09	5.63958e-07	0.747					38497628	38497778	38498925	38498989			38498766	38498836
SE	PWC1	ENSG00000158006	PAFAH2	chr1	-							1.34282e-06	0.000268975	0.715					25984459	25984528	25998024	25998055			25997447	25997621
SE	PWC1	ENSG00000196967	ZNF585A	chr19	-							4.30694e-09	1.92165e-06	-0.7					37106733	37107695	37109389	37109855			37108286	37108385
SE	PWC1	ENSG00000087157	PGS1	chr17	+							1.45581e-11	1.12944e-08	-0.75					78378648	78378808	78414951	78415027			78399347	78399537
SE	PWC1	ENSG00000261824	LINC00662	chr19	-							2.23332e-12	2.03662e-09	-0.833					27746097	27746340	27778710	27779043			27771663	27771989
SE	PWC1	ENSG00000251432	LINC02615	chr4	+							0	0	-0.933					128511410	128511645	128515856	128515998			128512903	128512984
SE	PWC1	ENSG00000184584	STING1	chr5	-							0	0	-0.951					139480789	139480898	139482209	139482302			139481477	139481550
A3SS	PWC2	ENSG00000172575	RASGRP1	chr15	-	38498793	38499184	38498793	38498946	38500102	38500139	8.73402e-11	1.11359e-07	0.767
A3SS	PWC2	ENSG00000171084	FAM86JP	chr3	+	125918692	125918926	125918863	125918926	125916608	125916719	2.44281e-05	0.003262	0.705
A3SS	PWC2	ENSG00000183077	AFMID	chr17	+	78197134	78197560	78197145	78197560	78190969	78191060	3.93069e-05	0.00450484	0.591
A3SS	PWC2	ENSG00000160145	KALRN	chr3	+	124633848	124633953	124633851	124633953	124632419	124632703	1.82615e-09	1.55222e-06	0.585
A3SS	PWC2	ENSG00000196756	SNHG17	chr20	-	38421005	38422241	38421005	38421098	38425934	38426048	2.77556e-15	1.41553e-11	0.564
A3SS	PWC2	ENSG00000184908	CLCNKB	chr1	+	16055674	16055758	16055677	16055758	16055434	16055523	1.52047e-08	9.69301e-06	-0.603
A3SS	PWC2	ENSG00000080823	MOK	chr14	-	102233687	102233809	102233687	102233789	102234956	102235063	1.20322e-06	0.000383527	-0.612
A3SS	PWC2	ENSG00000147996	CBWD5	chr9	+	65732946	65733122	65732992	65733122	65731801	65731867	5.17152e-05	0.00543809	-0.71
A3SS	PWC2	ENSG00000049167	ERCC8	chr5	-	60924290	60924508	60924290	60924367	60928863	60928959	8.53122e-08	3.95538e-05	-0.806
A3SS	PWC2	ENSG00000049167	ERCC8	chr5	-	60924290	60924429	60924290	60924367	60928863	60928959	8.00927e-09	5.83533e-06	-0.816
A5SS	PWC2	ENSG00000196756	SNHG17	chr20	-	38422091	38422368	38422290	38422368	38421005	38421098	0	0	0.822
A5SS	PWC2	ENSG00000196756	SNHG17	chr20	-	38422095	38422984	38422290	38422984	38421005	38421098	0	0	0.784
A5SS	PWC2	ENSG00000151612	ZNF827	chr4	-	145764974	145765165	145764978	145765165	145763089	145763117	9.34563e-05	0.00787623	0.536
A5SS	PWC2	ENSG00000096093	EFHC1	chr6	+	52423686	52423828	52423686	52423814	52423945	52424167	0.000741605	0.0283711	0.497
A5SS	PWC2	ENSG00000189223	PAX8-AS1	chr2	+	113236512	113236622	113236512	113236613	113255389	113255549	0.00038369	0.0195566	0.451
A5SS	PWC2	ENSG00000123415	SMUG1	chr12	-	54188510	54188596	54188514	54188596	54172024	54172109	6.62255e-05	0.00643133	-0.436
A5SS	PWC2	ENSG00000249859	PVT1	chr8	+	127795893	127796071	127795893	127796008	127816827	127816884	3.43529e-05	0.00407285	-0.511
A5SS	PWC2	ENSG00000183010	PYCR1	chr17	-	81937179	81937239	81937192	81937239	81936747	81936861	0.000705884	0.0277397	-0.564
A5SS	PWC2	ENSG00000175294	CATSPER1	chr11	-	66018787	66018902	66018826	66018902	66017059	66017174	6.99743e-10	6.11837e-07	-0.58
A5SS	PWC2	ENSG00000164308	ERAP2	chr5	+	96900120	96900245	96900120	96900189	96901505	96901681	0	0	-0.667
MXE	PWC2	ENSG00000121749	TBC1D15	chr12	+							6.73567e-11	3.57794e-08	0.656	71854562	71854602	71854784	71854853	71839758	71839811	71872069	71872168
MXE	PWC2	ENSG00000229956	ZRANB2-AS2	chr1	+							5.3149e-06	0.000833529	0.655	71223056	71223114	71237129	71237386	71091663	71091704	71368054	71368088
MXE	PWC2	ENSG00000107890	ANKRD26	chr10	-							3.81476e-07	8.15813e-05	0.611	27080031	27080153	27080648	27080771	27079088	27079161	27082802	27082833
MXE	PWC2	ENSG00000286156	BMS1P23	chr2	-							1.60514e-07	3.7228e-05	0.61	94200721	94200780	94201819	94202043	94199450	94199639	94202396	94202568
MXE	PWC2	ENSG00000133466	C1QTNF6	chr22	-							0.000581362	0.0293659	0.569	37191671	37191737	37195380	37195458	37190864	37190928	37197602	37197748
MXE	PWC2	ENSG00000196756	SNHG17	chr20	-							0	0	-0.705	38422095	38422241	38422290	38422368	38421005	38421098	38426418	38426503
MXE	PWC2	ENSG00000146205	ANO7	chr2	+							9.97419e-06	0.00145349	-0.733	241223661	241223781	241223904	241223955	241223185	241223276	241224096	241225376
MXE	PWC2	ENSG00000196756	SNHG17	chr20	-							0	0	-0.74	38422091	38422241	38422290	38422368	38421005	38421098	38426418	38426503
MXE	PWC2	ENSG00000196756	SNHG17	chr20	-							0	0	-0.756	38422086	38422241	38422290	38422368	38421005	38421098	38426418	38426503
MXE	PWC2	ENSG00000166272	WBP1L	chr10	+							6.55549e-09	2.39767e-06	-0.828	102821216	102821303	102826953	102827070	102809892	102810054	102830735	102830946
RI	PWC2	ENSG00000196756	SNHG17	chr20	-							0	0	0.79					38421005	38421098	38422290	38422368	38421005	38422368
RI	PWC2	ENSG00000135423	GLS2	chr12	-							4.19294e-08	1.52292e-05	0.628					56475623	56475682	56475944	56475977	56475623	56475977
RI	PWC2	ENSG00000089127	OAS1	chr12	+							4.55748e-11	3.14511e-08	0.614					112917546	112917700	112919388	112919903	112917546	112919903
RI	PWC2	ENSG00000007516	BAIAP3	chr16	+							6.05048e-06	0.000787818	0.603					1344021	1344146	1344226	1344317	1344021	1344317
RI	PWC2	ENSG00000224424	PRKAR2A-AS1	chr3	+							1.13061e-06	0.000231213	0.6					48848104	48848408	48848986	48851976	48848104	48851976
RI	PWC2	ENSG00000238105	GOLGA2P5	chr12	-							0.000184402	0.010517	-0.576					100157164	100157445	100157527	100157739	100157164	100157739
RI	PWC2	ENSG00000139044	B4GALNT3	chr12	+							2.51763e-05	0.00246899	-0.609					552466	552528	553193	553983	552466	553983
RI	PWC2	ENSG00000237037	NDUFA6-DT	chr22	+							1.69825e-06	0.000316746	-0.611					42124046	42124130	42124476	42124562	42124046	42124562
RI	PWC2	ENSG00000236432	MFF-DT	chr2	-							6.32272e-12	5.45414e-09	-0.656					227265874	227265935	227268627	227268769	227265874	227268769
RI	PWC2	ENSG00000128604	IRF5	chr7	+							2.18714e-14	2.15621e-11	-0.854					128947277	128947306	128947336	128947535	128947277	128947535
SE	PWC2	ENSG00000250903	GMDS-DT	chr6	+							1.21125e-13	1.84476e-10	0.933					2248836	2248926	2306199	2307493			2269697	2269799
SE	PWC2	ENSG00000184584	STING1	chr5	-							1.67644e-14	2.9315e-11	0.896					139480789	139480898	139482209	139482302			139481477	139481550
SE	PWC2	ENSG00000232139	LINC00867	chr10	+							7.99361e-15	1.45156e-11	0.882					118341436	118341956	118357771	118357848			118357526	118357578
SE	PWC2	ENSG00000242086	MUC20-OT1	chr3	+							1.31368e-11	1.22819e-08	0.852					195683751	195683865	195708133	195708268			195699029	195699207
SE	PWC2	ENSG00000132330	SCLY	chr2	+							1.61271e-12	1.90354e-09	0.818					238064356	238064469	238081708	238081836			238073782	238073847
SE	PWC2	ENSG00000114745	GORASP1	chr3	-							9.34581e-11	7.47879e-08	-0.807					39101015	39101102	39102692	39102881			39101509	39101570
SE	PWC2	ENSG00000160255	ITGB2	chr21	-							2.85327e-14	4.72677e-11	-0.886					44910724	44910785	44928653	44928718			44920820	44920962
SE	PWC2	ENSG00000160255	ITGB2	chr21	-							2.85327e-14	4.72677e-11	-0.886					44910724	44910785	44928653	44928873			44920820	44921050
SE	PWC2	ENSG00000238005		chr1	-							1.32165e-09	8.1568e-07	-0.889					234961416	234961566	234962545	234962635			234962313	234962415
SE	PWC2	ENSG00000101294	HM13	chr20	+							6.17284e-13	7.87679e-10	-0.893					31527483	31527582	31550063	31550121			31544946	31545035
A3SS	PWC3	ENSG00000100802	C14orf93	chr14	-	23000958	23001060	23000958	23001037	23010100	23010143	0	0	1
A3SS	PWC3	ENSG00000101639	CEP192	chr18	+	13116373	13116503	13116376	13116503	13104983	13105079	0.000122683	0.0102342	0.621
A3SS	PWC3	ENSG00000113742	CPEB4	chr5	+	173942883	173943049	173943025	173943049	173932449	173932500	1.813e-07	9.30977e-05	0.599
A3SS	PWC3	ENSG00000213471	TTLL13P	chr15	+	90263739	90264058	90263946	90264058	90262965	90263145	7.44904e-06	0.00143037	0.597
A3SS	PWC3	ENSG00000213471	TTLL13P	chr15	+	90263754	90264058	90263946	90264058	90262965	90263145	7.44904e-06	0.00143037	0.597
A3SS	PWC3	ENSG00000049167	ERCC8	chr5	-	60924290	60924429	60924290	60924367	60928863	60928959	9.1553e-08	5.15636e-05	-0.523
A3SS	PWC3	ENSG00000145375	SPATA5	chr4	+	122927633	122927758	122927636	122927758	122923077	122923305	8.09588e-06	0.00144761	-0.53
A3SS	PWC3	ENSG00000068650	ATP11A	chr13	+	112881812	112887168	112881815	112887168	112878216	112878303	4.28557e-09	3.82166e-06	-0.534
A3SS	PWC3	ENSG00000175322	ZNF519	chr18	-	14099937	14106409	14099937	14101773	14124349	14124476	9.39025e-07	0.00033495	-0.558
A3SS	PWC3	ENSG00000128284	APOL3	chr22	-	36149045	36149371	36149045	36149142	36160668	36160929	5.27355e-06	0.00110651	-0.617
A5SS	PWC3	ENSG00000278259	MYO19	chr17	-	36534672	36534810	36534683	36534810	36533952	36534104	1.31697e-11	2.42816e-08	0.764
A5SS	PWC3	ENSG00000186281	GPAT2	chr2	-	96034816	96034916	96034852	96034916	96032296	96032419	3.69163e-08	2.537e-05	0.532
A5SS	PWC3	ENSG00000122483	CCDC18	chr1	+	93180723	93180882	93180723	93180852	93183359	93183495	0.000721758	0.0336897	0.483
A5SS	PWC3	ENSG00000176731	RBIS	chr8	-	85219235	85219363	85219322	85219363	85217385	85217502	5.65993e-05	0.00604956	0.394
A5SS	PWC3	ENSG00000118307	DNAI7	chr12	-	25161076	25161197	25161112	25161197	25158471	25158563	6.50738e-05	0.00666555	0.317
A5SS	PWC3	ENSG00000187634	SAMD11	chr1	+	939271	939460	939271	939412	941143	941306	0.000169129	0.0114433	-0.456
A5SS	PWC3	ENSG00000269609	C10orf95-AS1	chr10	+	102450186	102450360	102450186	102450330	102451398	102451555	9.07038e-05	0.0080772	-0.472
A5SS	PWC3	ENSG00000137492	THAP12	chr11	-	76365319	76365972	76365779	76365972	76360955	76361063	4.9252e-06	0.0011351	-0.532
A5SS	PWC3	ENSG00000090539	CHRD	chr3	+	184386045	184386755	184386045	184386159	184386844	184386938	4.89219e-05	0.00565679	-0.567
A5SS	PWC3	ENSG00000236039	LINC02889	chr7	-	17457333	17457589	17457339	17457589	17456681	17456762	1.98534e-10	2.92838e-07	-0.677
MXE	PWC3	ENSG00000143537	ADAM15	chr1	+							0.000475941	0.0309006	0.651	155061414	155061489	155061903	155062117	155060204	155060343	155062244	155062369
MXE	PWC3	ENSG00000143537	ADAM15	chr1	+							0.000760213	0.0417202	0.638	155061417	155061489	155061903	155062117	155060204	155060343	155062244	155062369
MXE	PWC3	ENSG00000121749	TBC1D15	chr12	+							9.79772e-13	2.3457e-09	0.627	71854562	71854602	71854784	71854853	71839758	71839811	71872069	71872168
MXE	PWC3	ENSG00000109654	TRIM2	chr4	+							2.33321e-05	0.00338545	0.615	153281464	153281565	153290651	153290769	153275892	153276130	153292981	153293133
MXE	PWC3	ENSG00000100372	SLC25A17	chr22	-							0.00068571	0.0391491	0.562	40779757	40779894	40784512	40784604	40779008	40779125	40792524	40792676
MXE	PWC3	ENSG00000121749	TBC1D15	chr12	+							3.16797e-07	0.000114483	-0.477	71854784	71854853	71861404	71861496	71839758	71839811	71872069	71872168
MXE	PWC3	ENSG00000261390	MAFTRR	chr16	-							0.000316128	0.0233776	-0.543	79751213	79751276	79757650	79757715	79721474	79721621	79769152	79769222
MXE	PWC3	ENSG00000148672	GLUD1	chr10	-							2.99879e-06	0.000755734	-0.551	87089561	87089788	87091570	87091623	87076575	87076656	87092581	87092654
MXE	PWC3	ENSG00000101353	MROH8	chr20	-							2.20725e-06	0.000630978	-0.588	37129031	37129167	37137809	37137970	37123608	37123799	37143716	37143841
MXE	PWC3	ENSG00000007341	ST7L	chr1	-							3.25541e-06	0.000809752	-0.68	112591524	112591603	112597970	112598086	112582374	112582472	112610840	112611003
RI	PWC3	ENSG00000099958	DERL3	chr22	-							1.05175e-08	1.24493e-05	0.52					23834502	23834932	23837063	23837154	23834502	23837154
RI	PWC3	ENSG00000091536	MYO15A	chr17	+							3.17713e-05	0.00433923	0.461					18157155	18157230	18157721	18157882	18157155	18157882
RI	PWC3	ENSG00000008128	CDK11A	chr1	-							0.000237586	0.0158714	0.444					1722587	1722634	1722707	1722831	1722587	1722831
RI	PWC3	ENSG00000196756	SNHG17	chr20	-							0.00107486	0.0454384	0.339					38421005	38421098	38422290	38422368	38421005	38422368
RI	PWC3	ENSG00000235597	LINC01102	chr2	+							0.000196863	0.0138428	0.324					104518058	104518096	104518320	104518401	104518058	104518401
RI	PWC3	ENSG00000198400	NTRK1	chr1	+							2.13702e-05	0.00350263	-0.464					156875519	156875666	156876079	156876210	156875519	156876210
RI	PWC3	ENSG00000078814	MYH7B	chr20	+							7.12853e-05	0.00733722	-0.537					35001947	35002085	35002176	35002437	35001947	35002437
RI	PWC3	ENSG00000171962	DRC3	chr17	+							1.49482e-09	2.12324e-06	-0.543					17992764	17992911	17994298	17994418	17992764	17994418
RI	PWC3	ENSG00000238105	GOLGA2P5	chr12	-							4.03692e-05	0.00530929	-0.623					100157164	100157445	100157527	100157739	100157164	100157739
RI	PWC3	ENSG00000101222	SPEF1	chr20	-							0	0	-0.902					3778745	3778806	3778950	3778990	3778745	3778990
SE	PWC3	ENSG00000114062	UBE3A	chr15	-							8.88178e-16	5.81768e-12	0.933					25411907	25411971	25421925	25421961			25420655	25420752
SE	PWC3	ENSG00000012232	EXTL3	chr8	+							3.30291e-13	8.87569e-10	0.833					28637336	28637429	28713456	28713513			28685885	28686008
SE	PWC3	ENSG00000072135	PTPN18	chr2	+							1.36557e-14	5.96312e-11	0.824					130359232	130359309	130369132	130369201			130359607	130359646
SE	PWC3	ENSG00000105948	TTC26	chr7	+							1.38928e-09	1.37035e-06	0.822					139142255	139142305	139165131	139165234			139148205	139148377
SE	PWC3	ENSG00000105221	AKT2	chr19	-							1.29335e-11	2.337e-08	0.822					40265221	40265351	40284764	40284822			40282707	40282776
SE	PWC3	ENSG00000185842	DNAH14	chr1	+							5.16387e-09	4.19522e-06	-0.775					225152696	225152883	225167938	225168028			225153749	225153826
SE	PWC3	ENSG00000161813	LARP4	chr12	+							1.75282e-08	1.08445e-05	-0.796					50412404	50412453	50427764	50427909			50416345	50416434
SE	PWC3	ENSG00000151689	INPP1	chr2	+							7.61781e-09	5.56011e-06	-0.798					190343941	190344074	190360038	190360306			190359645	190359698
SE	PWC3	ENSG00000007372	PAX6	chr11	-							1.58962e-12	3.62163e-09	-0.798					31800690	31801776	31802703	31802834			31801870	31801912
SE	PWC3	ENSG00000206077	ZDHHC11B	chr5	-							0	0	-0.889					748403	748559	751132	751257			749251	750296
