## Supplementary material for "Deciphering novel TCF4-driven mechanisms underlying a common triplet repeat expansion-mediated disease": Large Supplemental Tables: Table S13 DEXSeq TCF4 exons.xlsx

### Sheet: EvC - No covariates
DEXseq exon identifier	Attributes	Coordinates	Log2fold change	TCF4 transcripts containing exons	Ensembl transcript id
			PWC1 (Control v Exp+)
Upregulated Exons (in Exp+)
E108		chr18:55401580-55401688	1.40534	2 of 93	ENST00000562680.5, ENST00000537856.7
E109		chr18:55401689-55401712	1.30029	4 of 93	ENST00000562680.5, ENST00000636751.2, ENST00000562638.5, ENST00000537856.7
E114		chr18:55402055-55402206	1.73626	2 of 93	ENST00000630268.2, ENST00000570177.6
E173	CTG18.1 and flanking intron, contained within 32 transcripts	chr18:55586106-55586242	1.69835	1 of 93	ENST00000627685.2
E174	intron for 32 transcripts	chr18:55586921-55587044	2.79521	1 of 93	ENST00000636400.2
Downregulated Exons (in Exp+)
E118		chr18:55403506-55403511	-0.71871	24 of 93	ENST00000544241.6, ENST00000566286.5, ENST00000564999.5, ENST00000563888.6, ENST00000398339.5, ENST00000569357.4, ENST00000561992.5, ENST00000631043.2, ENST00000565580.3, ENST00000630828.2, ENST00000628078.2, ENST00000566514.5, ENST00000636400.2, ENST00000627784.2, ENST00000565908.6, ENST00000628636.2, ENST00000638154.3, ENST00000568740.5, ENST00000565018.6, ENST00000627685.2, ENST00000564403.6, …
E119		chr18:55403512-55403518	-0.691115	24 of 93	ENST00000544241.6, ENST00000566286.5, ENST00000564999.5, ENST00000563888.6, ENST00000398339.5, ENST00000569357.4, ENST00000561992.5, ENST00000631043.2, ENST00000565580.3, ENST00000630828.2, ENST00000628078.2, ENST00000566514.5, ENST00000636400.2, ENST00000627784.2, ENST00000565908.6, ENST00000628636.2, ENST00000638154.3, ENST00000568740.5, ENST00000565018.6, ENST00000627685.2, ENST00000564403.6, …
E139		chr18:55461019-55461033	-0.536017	24 of 93	ENST00000566286.5, ENST00000564999.5, ENST00000563888.6, ENST00000398339.5, ENST00000569357.4, ENST00000565580.3, ENST00000566514.5, ENST00000636400.2, ENST00000627784.2, ENST00000565908.6, ENST00000638154.3, ENST00000568740.5, ENST00000565018.6, ENST00000627685.2, ENST00000564403.6, ENST00000625716.2, ENST00000543082.5, ENST00000626595.2, ENST00000563686.5, ENST00000567880.5, ENST00000674764.1, …
E157		chr18:55585292-55585316	-0.696382	24 of 93	ENST00000566286.5, ENST00000564999.5, ENST00000563888.6, ENST00000398339.5, ENST00000627568.2, ENST00000627320.2, ENST00000569357.4, ENST00000566514.5, ENST00000636400.2, ENST00000630224.2, ENST00000627784.2, ENST00000565908.6, ENST00000638154.3, ENST00000568740.5, ENST00000565018.6, ENST00000627685.2, ENST00000564403.6, ENST00000626595.2, ENST00000567880.5, ENST00000565124.4, ENST00000564343.5, …
E158		chr18:55585317-55585352	-0.773587	24 of 93	ENST00000566286.5, ENST00000564999.5, ENST00000563888.6, ENST00000398339.5, ENST00000627568.2, ENST00000627320.2, ENST00000569357.4, ENST00000566514.5, ENST00000636400.2, ENST00000630224.2, ENST00000627784.2, ENST00000565908.6, ENST00000638154.3, ENST00000568740.5, ENST00000565018.6, ENST00000627685.2, ENST00000564403.6, ENST00000626595.2, ENST00000567880.5, ENST00000565124.4, ENST00000564343.5, …

### Sheet: EvC - covariates
DEXseq exon identifier	Coordinates	Log2fold change	TCF4 transcripts containing exons	Ensembl transcript id
		Exp+ vs Control
Upregulated Exons (in Exp+)
E108	chr18:55401580-55401688	1.40534	2 of 93	ENST00000562680.5, ENST00000537856.7
E105	chr18:55401094-55401499	1.30029	4 of 93	ENST00000562030.3

### Sheet: NEvE
DEXseq exon identifier	Coordinates	Log2fold change	TCF4 transcripts containing exons	Ensembl transcript id
		Exp- vs Exp+
Upregulated Exons (in Exp+)
E013	chr 18:55227841-55227845	-0.126819	24 out of 93	ENST00000564999.5, ENST00000457482.7, ENST00000637250.2, ENST00000636400.2, ENST00000635990.2, ENST00000570287.6, ENST00000638154.3, ENST00000562680.5, ENST00000543082.5, ENST00000636822.2, ENST00000637239.2, ENST00000356073.8, ENST00000637115.2, ENST00000354452.8, ENST00000537578.5, ENST00000540999.5, ENST00000637169.2, ENST00000635822.2, ENST00000636751.2, ENST00000643689.1, ENST00000568673.5, …
E014	chr 18:55227846-55227848	-0.123691	25 out of 93	ENST00000564999.5, ENST00000457482.7, ENST00000637250.2, ENST00000636400.2, ENST00000635990.2, ENST00000570287.6, ENST00000638154.3, ENST00000568740.5, ENST00000562680.5, ENST00000543082.5, ENST00000636822.2, ENST00000637239.2, ENST00000356073.8, ENST00000637115.2, ENST00000354452.8, ENST00000537578.5, ENST00000540999.5, ENST00000637169.2, ENST00000635822.2, ENST00000636751.2, ENST00000643689.1, …
E015	chr 18:55227849-55227854	-0.117473	27 out of 93	ENST00000564999.5, ENST00000457482.7, ENST00000537856.7, ENST00000637250.2, ENST00000636400.2, ENST00000635990.2, ENST00000570287.6, ENST00000638154.3, ENST00000568740.5, ENST00000562680.5, ENST00000543082.5, ENST00000636822.2, ENST00000637239.2, ENST00000356073.8, ENST00000637115.2, ENST00000354452.8, ENST00000537578.5, ENST00000540999.5, ENST00000637169.2, ENST00000635822.2, ENST00000636751.2, …
E083	chr 18:55321811-55321835	-0.137575	4 out of 93	ENST00000628689.2, ENST00000630720.3, ENST00000570287.6, ENST00000457482.7
E084	chr 18:55321836-55321986	-0.163826	3 out of 93	ENST00000630720.3, ENST00000570287.6, ENST00000457482.7
E108	chr 18:55401580-55401688	-1.9289	2 out of 93	ENST00000562680.5, ENST00000537856.7
E109	chr 18:55401689-55401712	-1.78228	4 out of 93	ENST00000562680.5, ENST00000636751.2, ENST00000562638.5, ENST00000537856.7
E110	chr 18:55401713-55401757	-1.77297	3 out of 93	ENST00000562680.5, ENST00000636751.2, ENST00000537856.7
Downregulated Exons (in Exp+)
E081	chr 18:55321670-55321694	0.0560626	6 out of 93	ENST00000630720.3, ENST00000628689.2, ENST00000570287.6, ENST00000563760.5, ENST00000457482.7, ENST00000637923.2
E082	chr 18:55321695-55321810	0.0429646	5 out of 93	ENST00000630720.3, ENST00000628689.2, ENST00000570287.6, ENST00000457482.7, ENST00000563760.5
E117	chr 18:55403454-55403505	0.78839	56 out of 93	ENST00000544241.6, ENST00000566286.5, ENST00000564999.5, ENST00000563888.6, ENST00000398339.5, ENST00000569357.4, ENST00000561992.5, ENST00000631043.2, ENST00000565580.3, ENST00000630828.2, ENST00000628078.2, ENST00000566514.5, ENST00000636400.2, ENST00000627784.2, ENST00000565908.6, ENST00000628636.2, ENST00000638154.3, ENST00000568740.5, ENST00000565018.6, ENST00000627685.2, ENST00000564403.6, …
E118	chr 18:55403506-55403511	0.843613	55 out of 93	ENST00000544241.6, ENST00000566286.5, ENST00000564999.5, ENST00000563888.6, ENST00000398339.5, ENST00000569357.4, ENST00000561992.5, ENST00000631043.2, ENST00000565580.3, ENST00000630828.2, ENST00000628078.2, ENST00000566514.5, ENST00000636400.2, ENST00000627784.2, ENST00000565908.6, ENST00000628636.2, ENST00000638154.3, ENST00000568740.5, ENST00000565018.6, ENST00000627685.2, ENST00000564403.6, …
E119	chr 18:55403512-55403518	0.775124	56 out of 93	ENST00000544241.6, ENST00000566286.5, ENST00000564999.5, ENST00000563888.6, ENST00000398339.5, ENST00000569357.4, ENST00000561992.5, ENST00000631043.2, ENST00000565580.3, ENST00000630828.2, ENST00000628078.2, ENST00000566514.5, ENST00000636400.2, ENST00000627784.2, ENST00000565908.6, ENST00000628636.2, ENST00000638154.3, ENST00000568740.5, ENST00000565018.6, ENST00000627685.2, ENST00000564403.6, …
E139	chr 18:55461019-55461033	0.656632	42 out of 93	ENST00000566286.5, ENST00000564999.5, ENST00000563888.6, ENST00000398339.5, ENST00000569357.4, ENST00000565580.3, ENST00000566514.5, ENST00000636400.2, ENST00000627784.2, ENST00000565908.6, ENST00000638154.3, ENST00000568740.5, ENST00000565018.6, ENST00000627685.2, ENST00000564403.6, ENST00000625716.2, ENST00000543082.5, ENST00000626595.2, ENST00000563686.5, ENST00000567880.5, ENST00000674764.1, …
E140	chr 18:55461034-55461096	0.644456	43 out of 93	ENST00000566286.5, ENST00000564999.5, ENST00000563888.6, ENST00000398339.5, ENST00000627320.2, ENST00000569357.4, ENST00000565580.3, ENST00000566514.5, ENST00000636400.2, ENST00000627784.2, ENST00000565908.6, ENST00000638154.3, ENST00000568740.5, ENST00000565018.6, ENST00000627685.2, ENST00000564403.6, ENST00000625716.2, ENST00000543082.5, ENST00000626595.2, ENST00000563686.5, ENST00000567880.5, …
E142	chr 18:55461101-55461115	0.57099	45 out of 93	ENST00000566286.5, ENST00000564999.5, ENST00000563888.6, ENST00000398339.5, ENST00000627320.2, ENST00000636710.1, ENST00000569357.4, ENST00000565580.3, ENST00000566514.5, ENST00000636400.2, ENST00000630224.2, ENST00000627784.2, ENST00000565908.6, ENST00000638154.3, ENST00000568740.5, ENST00000565018.6, ENST00000627685.2, ENST00000564403.6, ENST00000625716.2, ENST00000543082.5, ENST00000626595.2, …
E143	chr 18:55464076-55464114	0.552312	45 out of 93	ENST00000566286.5, ENST00000564999.5, ENST00000563888.6, ENST00000398339.5, ENST00000627320.2, ENST00000636710.1, ENST00000569357.4, ENST00000565580.3, ENST00000566514.5, ENST00000636400.2, ENST00000630224.2, ENST00000627784.2, ENST00000565908.6, ENST00000638154.3, ENST00000568740.5, ENST00000565018.6, ENST00000627685.2, ENST00000564403.6, ENST00000625716.2, ENST00000543082.5, ENST00000626595.2, …
E144	chr 18:55464115-55464137	0.646689	46 out of 93	ENST00000566286.5, ENST00000564999.5, ENST00000563888.6, ENST00000398339.5, ENST00000627320.2, ENST00000636710.1, ENST00000569357.4, ENST00000565580.3, ENST00000566514.5, ENST00000636400.2, ENST00000630224.2, ENST00000627784.2, ENST00000565908.6, ENST00000638154.3, ENST00000568740.5, ENST00000565018.6, ENST00000627685.2, ENST00000564403.6, ENST00000625716.2, ENST00000543082.5, ENST00000626595.2, …
E158	chr 18:55585317-55585352	0.723853	44 out of 93	ENST00000566286.5, ENST00000564999.5, ENST00000563888.6, ENST00000398339.5, ENST00000627568.2, ENST00000627320.2, ENST00000569357.4, ENST00000566514.5, ENST00000636400.2, ENST00000630224.2, ENST00000627784.2, ENST00000565908.6, ENST00000638154.3, ENST00000568740.5, ENST00000565018.6, ENST00000627685.2, ENST00000564403.6, ENST00000626595.2, ENST00000567880.5, ENST00000565124.4, ENST00000564343.5, …

### Sheet: EvsC+NE
DEXseq exon identifier	Coordinates	Log2fold change	TCF4 transcripts containing exons	Ensembl transcript id
		C + Exp- vs Exp+
Upregulated Exons (in Exp+)
E108	chr18:55401580-55401688	-1.6381	2 of 93	ENST00000562680.5, ENST00000537856.7
E109	chr18:55401689-55401712	-1.51433	4 of 93	ENST00000562680.5, ENST00000636751.2, ENST00000562638.5, ENST00000537856.7
Downregulated Exons (in Exp+)
E119	chr 18:55403512-55403518	0.727411	56 out of 93	ENST00000544241.6, ENST00000566286.5, ENST00000564999.5, ENST00000563888.6, ENST00000398339.5, ENST00000569357.4, ENST00000561992.5, ENST00000631043.2, ENST00000565580.3, ENST00000630828.2, ENST00000628078.2, ENST00000566514.5, ENST00000636400.2, ENST00000627784.2, ENST00000565908.6, ENST00000628636.2, ENST00000638154.3, ENST00000568740.5, ENST00000565018.6, ENST00000627685.2, ENST00000564403.6, …
E157	chr 18:55585292-55585316	0.696426	43 out of 93	ENST00000566286.5, ENST00000564999.5, ENST00000563888.6, ENST00000398339.5, ENST00000627568.2, ENST00000627320.2, ENST00000569357.4, ENST00000566514.5, ENST00000636400.2, ENST00000630224.2, ENST00000627784.2, ENST00000565908.6, ENST00000638154.3, ENST00000568740.5, ENST00000565018.6, ENST00000627685.2, ENST00000564403.6, ENST00000626595.2, ENST00000567880.5, ENST00000565124.4, ENST00000564343.5, …
E158	chr 18:55585317-55585352	0.751813	44 out of 93	ENST00000566286.5, ENST00000564999.5, ENST00000563888.6, ENST00000398339.5, ENST00000627568.2, ENST00000627320.2, ENST00000569357.4, ENST00000566514.5, ENST00000636400.2, ENST00000630224.2, ENST00000627784.2, ENST00000565908.6, ENST00000638154.3, ENST00000568740.5, ENST00000565018.6, ENST00000627685.2, ENST00000564403.6, ENST00000626595.2, ENST00000567880.5, ENST00000565124.4, ENST00000564343.5, …
